# Parachute geckos free fall into synonymy: *Gekko* phylogeny, and a new subgeneric classification, inferred from thousands of ultraconserved elements

**DOI:** 10.1101/717520

**Authors:** Perry L. Wood, Xianguang Guo, Scott L. Travers, Yong-Chao Su, Karen V. Olson, Aaron M. Bauer, L. Lee Grismer, Cameron D. Siler, Robert G. Moyle, Michael J. Andersen, Rafe M. Brown

**Affiliations:** Biodiversity Institute and Department of Ecology and Evolutionary Biology, University of Kansas, Lawrence, KS, 66045, USA; Department of Biological Sciences & Museum of Natural History, Auburn University, Auburn, Alabama 36849, USA; Chengdu Institute of Biology, Chinese Academy of Sciences, Chengdu, 610041, China; Department of Biomedical Science and Environmental Biology, Kaohsiung Medical University, Kaohsiung City, 80708, Taiwan; Department of Biology, 147 Mendel Hall, Villanova University, Villanova, PA 19085, USA; Herpetology Laboratory, Department of Biology, La Sierra University, Riverside, CA, 92515, USA; Department of Biology and Sam Noble Oklahoma Museum of Natural History, University of Oklahoma, Norman, OK 73072-7029, USA; Department of Biology and Museum of Southwestern Biology, University of New Mexico, Albuquerque, NM 87131, USA

**Keywords:** *Luperosaurus*, *Ptychozoon*, Phylogenomics, Species tree, Subgenera, Taxonomic vandalism, Ultraconserved elements

## Abstract

Recent phylogenetic studies of gekkonid lizards have revealed unexpected, widespread paraphyly and polyphyly among genera, unclear generic boundaries, and a tendency towards the nesting of taxa exhibiting specialized, apomorphic morphologies within geographically widespread “generalist” clades. This is especially true in the Australasia, where the monophyly of *Gekko* proper has been questioned with respect to phenotypically ornate flap-legged geckos of the genus *Luperosaurus*, the Philippine false geckos of the genus *Pseudogekko*, and even the elaborately “derived” parachute geckos of the genus *Ptychozoon*. Here we employ sequence capture targeting 5060 ultraconserved elements to infer phylogenomic relationships among 42 representative ingroup gekkonine lizard taxa. We analyzed multiple datasets of varying degrees of completeness (10, 50, 75, 95, and 100 percent complete with 4715, 4051, 3376, 2366, and 772 UCEs, respectively) using concatenated maximum likelihood and multispecies coalescent methods. Our sampling scheme was designed to address four persistent systematic questions in this group: (1) Are *Luperosaurus* and *Ptychozoon* monophyletic and are any of these named species truly nested within *Gekko*? (2) Are prior phylogenetic estimates of Sulawesi’s *L. iskandari* as sister to Melanesian *G. vittatus* supported by our genome-scale dataset? (3) Is the high elevation *L. gulat* of Palawan Island correctly placed within *Gekko*? (4) And, finally, where do the enigmatic taxa *P. rhacophorus* and *L. browni* fall in a higher-level gekkonid phylogeny? We resolve these issues; confirm with strong support some previously inferred findings (placement of *Ptychozoon* taxa within *Gekko;* the sister relationship between *L. iskandari* and *G. vittatus*); resolve the systematic position of unplaced taxa (*L. gulat*, and *L. browni*); and transfer *L. iskandari, L. gulat, L. browni*, and all members of the genus *Ptychozoon* to the genus *Gekko*. Our unexpected and novel systematic inference of the placement of *Ptychozoon rhacophorus* suggests that this species is not related to *Ptychozoon* or even *Luperosaurus* (as previously expected) but may, in fact, be most closely related to several Indochinese species of *Gekko*. With our final, well-supported topologies, we recognize seven newly defined subgenera to accommodate ∼60 species within the more broadly defined and maximally-inclusive Australasian genus *Gekko*. The newly defined subgenera will aide taxonomists and systematists in species descriptions by allowing them to only diagnose putatively new species from the most relevant members of the same subgenus, not necessarily the phenotypically variable genus *Gekko* as a whole, and we argue that it appropriately recognizes geographically circumscribed units (e.g., a new subgenus for a novel clade, entirely endemic to the Philippines) while simultaneously recognizing several of the most systematically controversial, phenotypically distinct, and phylogenetically unique lineages. An added benefit of recognizing the most inclusive definition of *Gekko*, containing multiple phylogenetically-defined subgenera, is that this practice has the potential to alleviate taxonomic vandalism, if widely adopted, by creating formally available, supraspecific taxa, accompanied by character-based diagnoses and properly assigned type species, such that future, more atomized classifications would necessarily be required to adopt today’s subgenera as tomorrow’s genera under the guidelines of The Code of Zoological Nomenclature. Not only does this simple practice effectively eliminate the nefarious motivation behind taxonomic vandalism, but it also ensures that supraspecific names are created only when accompanied by data, that they are coined with reference to a phylogenetic estimate, and that they explicitly involve appropriate specifiers in the form of type species and, ultimately, type specimens.
