## Supplementary material for "Parachute geckos free fall into synonymy: *Gekko* phylogeny, and a new subgeneric classification, inferred from thousands of ultraconserved elements": Supplemntal Table 1

### Sheet: Sheet1
Table S1. Specimens used for the UCEs capture dataset. Voucher number abbreviations are as follows: AMB, Aaron M. Bauer field series; ACD, Arvin C. Diesmos specimen deposited at the National Museum of the Philippines; CAS, California Academy of Sciences; CDS, Cameron D. Siler field series; ELR, Edmund L. Rico; DSM, David S. Mcleod field series; ID, Indraniel Das field series; JAM, Jimmy A. McGuir…
	Voucher	Locality Information	Field number	Contigs	Loci	Number of Paralogs	Per Match	N50	N90	Minimum Length	Maximum Length	Mean Length	Median Length
Cyrtodactylus baluensis	SP 06906	East Malaysia	—	8236	5271	232	1.0542	1399	1079	58	7487	1302.41	1356
Cyrtodactylus jellesme	TNHC 59271	Indonesia	RMB 1685	7127	5216	288	1.0432	1425	1002	30	6704	1280.04	1366
Cyrtodactylus redimiculus	KU 309328	Philippines	RMB 7829	6612	5153	201	1.0306	1482	1009	46	14334	1336.54	1405
Gekko carusadensis	KU 328371	Philippines	RMB 13588	8576	5140	175	1.028	1025	757	55	4395	946.65	985
Gekko porosus	KU 328366	Philippines	RMB 7606	6468	5196	229	1.0392	1247	894	59	5843	1134.25	1204
Gekko athymus	KU 309335	Philippines	RMB 3118	3914	3843	130	0.7686	1038	627	30	1641	880.62	915
Gekko auriverrucosus	NNUZ 20050716.004	China	—	3462	3441	101	0.6882	820	519	30	1412	711.32	712
Gekko badenii	JB 13	Unknown Pet Trade	—	4192	3982	118	0.7964	1110	652	30	3847	935.23	962.5
Gekko cf. porosus	KU 313990	Philippines	RMB 9551	6603	5137	210	1.0274	1232	901	55	9400	1128.55	1191
Gekko chinensis	LSUHC 4210	China	—	4089	3968	119	0.7936	914	563	53	1572	787.18	797
Gekko crombota	KU 304825	Philippines	RMB 5946	3850	3814	114	0.7628	984	592	30	1681	837.06	869.5
Gekko coi	KU 326208	Philippines	RMB 2961	6809	5125	185	1.025	970	718	55	5905	894.07	935
Gekko gigante	KU 302716	Philippines	CDS 5051	6721	5231	292	1.0462	1333	940	57	4939	1201.32	1280
Gekko romblon	KU 303978	Philippines	RMB 5125	6759	5277	272	1.0554	1103	834	55	5098	1018.92	1073
Gekko hokouensis	NNUZ 0050902.001	China	—	4394	4154	122	0.8308	1075	643	30	4693	917.84	971
Gekko japonicus	NNUZ 20050801.004	China	—	4348	4042	121	0.8084	917	568	30	1640	793.33	797
Gekko kikuchi	KU 326545	Philippines	ACD 1235	6963	4606	143	0.9212	864	555	46	5898	774.49	789
Gekko mindorensis	KU 302677	Philippines	CDS 607	6228	4458	128	0.8916	802	526	30	4520	723.14	731
Gekko monarchus	KU 326426	Philippines	RMB 2991	5641	4393	120	0.8786	799	522	30	5959	712.43	721
Gekko petricolis	JB 70	Unknown Pet Trade	—	4101	4045	107	0.809	1150	681	30	2486	971.07	1024
Gekko rossi	KU 304877	Philippines	RMB 5998	8306	5119	192	1.0238	1055	782	55	7437	981.94	1012
Gekko romblon	KU 315348	Philippines	RMB 8789	3857	3808	124	0.7616	1033	624	30	1964	878.86	890.5
Gekko sp. A	KU 307022	Philippines	RMB 6336	7448	5273	260	1.0546	1320	943	51	6840	1203.49	1276
Gekko smithii	LSUHC 6284	West Malaysia	—	3780	3797	96	0.7594	937	573	30	2241	803.25	832
Gekko sp. B	KU 304586	Philippines	RMB 5706	8545	5110	179	1.022	1091	767	55	7240	999.51	1041
Gekko subpalmatus	CAS:HERP 259851	China	AMB 6567	3191	3289	86	0.6578	680	459	30	1207	602	610
Gekko swinhonis	NNUZ 20051124.001	China	—	4316	4062	115	0.8124	1033	623	30	2426	883.34	928
Gekko vittatus	TNHC 59408	Indonesia	JAM 2183	4195	4130	90	0.826	1179	706	30	2000	999.67	1064
Lepidodactylus lugubris	KU 331653	Philippines	RMB 13782	7004	5022	602	1.0044	1214	836	37	4926	1083.45	1143
Lepidodactylus ranauensis	ID 7174	East Malaysia	—	6090	5111	180	1.0222	1141	847	30	6658	1046.97	1109
Luperosaurus angliit	KU 322189	Philippines	ACD 3678	4498	4222	133	0.8444	997	614	30	1805	856.41	890.5
Luperosaurus browni	LSUHC 8665	West Malaysia	—	6045	5215	239	1.043	957	715	54	5107	876.76	923
Luperosaurus cumingii	TNHC 61910	Philippines	RMB 3546	4348	4141	145	0.8282	877	560	30	10045	774.13	790
Luperosaurus gulat	KU 320541	Philippines	ELR 1579	2910	3003	61	0.6006	617	448	30	1384	550.71	563
Luperosaurus iskandari	MZB Lace. 2114	Indonesia	RMB 1653	2812	2976	58	0.5952	786	494	30	1318	676.59	682.5
Luperosaurus joloensis	KU 314947	Philippines	RMB 9416	4349	4273	95	0.8546	1073	666	30	2454	929.84	977
Luperosaurus macgregori	—	Philippines	ACD 6021	4022	3934	116	0.7868	843	536	30	1400	739.27	761
Pseudogekko brevipes	—	Philippines	ACD 7255	5560	5216	213	1.0432	1343	894	30	3241	1190.27	1270
Pseudogekko smaragdinus	KU 302824	Philippines	CDS 1055	4777	4472	141	0.8944	1106	677	30	4207	948.17	1007
Ptychozoon horsfieldii	LSUHC 10612	West Malaysia	—	6354	5243	269	1.0486	1174	854	56	6847	1070.89	1134
Gekko ernstkelleri	KU 300199	Philippines	CDS 157	6208	5248	254	1.0496	1012	760	30	6708	931.7	980
Ptychozoon kuhli	LSUHC 4679	West Malaysia	—	4377	4042	109	0.8084	1144	674	30	2936	960.06	1000.5
Ptychozoon lionotum	—	Thailand	DSM 798l	3334	3487	72	0.6974	890	538	30	4215	759.17	765
Ptychozoon rhacophorus	P 0500	East Malaysia	—	6973	5111	288	1.0222	1282	837	29	2876	1127.92	1191
Ptychozoon trinotaterra	ROM 31912	Vietnam	—	7442	5161	292	1.0322	1577	1087	60	7510	1413.42	1513
